# Mining metagenomes for natural product biosynthetic gene clusters: unlocking new potential with ultrafast techniques

**DOI:** 10.1101/2021.01.20.427441

**Authors:** Emiliano Pereira-Flores, Marnix Medema, Pier Luigi Buttigieg, Peter Meinicke, Frank Oliver Glöckner, Antonio Fernández-Guerra

## Abstract

Microorganisms produce an immense variety of natural products through the expression of Biosynthetic Gene Clusters (BGCs): physically clustered genes that encode the enzymes of a specialized metabolic pathway. These natural products cover a wide range of chemical classes (e.g., aminoglycosides, lantibiotics, nonribosomal peptides, oligosaccharides, polyketides, terpenes) that are highly valuable for industrial and medical applications^1^. Metagenomics, as a culture-independent approach, has greatly enhanced our ability to survey the functional potential of microorganisms and is growing in popularity for the mining of BGCs. However, to effectively exploit metagenomic data to this end, it will be crucial to more efficiently identify these genomic elements in highly complex and ever-increasing volumes of data^2^. Here, we address this challenge by developing the ultrafast Biosynthetic Gene cluster MEtagenomic eXploration toolbox (BiG-MEx). BiG-MEx rapidly identifies a broad range of BGC protein domains, assess their diversity and novelty, and predicts the abundance profile of natural product BGC classes in metagenomic data. We show the advantages of BiG-MEx compared to standard BGC-mining approaches, and use it to explore the BGC domain and class composition of samples in the TARA Oceans^3^ and Human Microbiome Project datasets^4^. In these analyses, we demonstrate BiG-MEx’s applicability to study the distribution, diversity, and ecological roles of BGCs in metagenomic data, and guide the exploration of natural products with clinical applications.
