## Supplementary file 2 for "Mining metagenomes for natural product biosynthetic gene clusters: unlocking new potential with ultrafast techniques"

BGC domain	# seq in MIBiG	# seq in phylo	Clust. threshold	Subst. model	Coph. dist. mean	Coph. dist. sd	Coph. dist. max	Coph. dist. min	Phylo. Div.	BGC class
AMP-binding	2265	1355	0.7	LG	3.22830718880502	0.980726284543373	7.05655388034724	0.269073769002022	2982.37889464816	nrps,other
ATd	538	445	0.7	LG	2.02668636705043	0.505237429391094	4.11091463588957	0.253588496288294	767.131008855312	transatpks
BLS	58	49	0.9	LG	2.11544167727398	0.87608318156118	4.30685791126071	0.113406091899059	64.3540391580981	blactam
CaiA	83	68	0.9	LG	2.77029807080992	0.841212708736671	4.70629079311032	0.113435611853758	193.929430266057	other
Condensation	2180	1381	0.7	LG	3.11583948228594	0.882700988545024	6.42459568114124	0.271415133133085	3107.28752392688	nrps
DOIS	45	30	0.9	LG	2.83847201772851	1.28085027203327	4.82758867877982	0.124642116993714	69.0588435069304	amglyccycl
DUF1205	167	133	0.9	LG	2.31596371896563	0.713425794623848	4.74312214929272	0.0938551404050999	302.394119964429	oligosaccharide
Glyco_transf_28	82	59	0.9	LG	4.00459286525825	1.81535610561336	7.84838728069749	0.19219010012671	273.055751955981	cf_saccharide,oligosaccharide
Glycos_transf_1	108	85	0.9	LG	3.03642643922096	0.575925353837007	4.47766440071991	0.133624646271284	158.551438708701	cf_saccharide,oligosaccharide
Glycos_transf_2	157	121	0.9	LG	4.93224332406306	0.980049498813161	8.20746352296235	0.289941334091341	421.447947493359	cf_saccharide,oligosaccharide
LANC_like	76	68	0.9	WAG	3.56222216631354	1.02742898643035	6.76363581537971	0.122786082866297	261.281753535242	lantipeptide
Lant_dehyd_C	52	46	0.9	LG	4.31586313054748	1.50579694794973	7.54168339889108	0.140942968571857	142.937987763055	lantipeptide,thiopeptide
Lant_dehyd_N	26	22	0.9	MTZOA	3.14284765581515	1.07555688505429	5.96524390285624	0.159179537506088	73.8469729824976	lantipeptide,thiopeptide
LipV	46	30	0.9	LG	2.49617964319199	0.735771263084422	3.55815961749037	0.15039285308733	60.9037715796822	nucleoside
MGT	281	228	0.9	LG	3.3979505764047	1.01169388835259	5.46120510761711	0.100681290284252	754.931924095261	oligosaccharide
MGT2	281	229	0.9	LG	3.51064312779964	1.10355979371141	5.81302509064195	0.0997889910028546	763.6996470296	oligosaccharide
NAD_binding_4	189	155	0.9	LG	3.3692188488992	1.3536417258949	5.94659186150771	0.118695185688366	423.243550213687	other
PF00067	688	466	0.7	LG	3.50842995939999	1.00451498933373	5.73659620912598	0.185400238283904	1596.39958311427	lantipeptide
PF00106	2447	1338	0.7	WAG	2.36872205965834	0.865292651874187	5.30663504987841	0.225025416652177	2085.27035659872	lantipeptide
PF13575	44	40	0.9	LG	3.14991778086144	0.742644668852419	5.00187192918888	0.417728841218413	107.405116230501	lantipeptide
PKS_AT	2085	981	0.7	LG	2.63390655511509	0.839601170069877	5.28037729746879	0.2864297276132	2105.40982485151	t1pks
PKS_KS	2901	878	0.7	LG	2.54179651723088	0.91950742128365	6.5579381244834	0.412540707867548	1934.97720931433	t1pks,transatpks
TIGR03604	46	37	0.9	LG	2.98865837361854	1.12722851961733	5.41418724737084	0.137919015445452	65.6249753156105	bacteriocin
TIGR03605	64	54	0.9	LG	3.28888549993585	1.08676667589957	5.17073885102018	0.116018275737359	141.425417165003	bacteriocin
TIGR03975	44	28	0.9	LG	4.02174091109353	1.21780869465833	5.63355308911925	0.121404814875685	93.6656635951301	bacteriocin
Terpene_synth_C	35	23	0.9	LG	3.87456619253319	1.42920379950738	6.92652436195136	0.155848085295403	69.2542797983107	terpene
TunD	205	160	0.9	LG	3.07986309748951	1.2389676423232	5.18079664545771	0.0881389617937743	477.306874139546	nucleoside
YcaO	48	40	0.9	LG	3.18134661505637	1.1806037176365	5.86840490263285	0.147517837749581	78.0385015462237	thiopeptide
bt1fas	72	49	0.9	LG	2.6161623842625	1.28408953862121	5.5174981428304	0.166082359128335	85.5106488342816	cf_fatty_acid
dmat	40	36	0.9	LG	3.08130118568881	1.00589492412087	5.59364451364387	0.139359722561296	63.5568396505137	indole
fabH	90	78	0.9	LG	3.03941162372874	0.960216553628235	5.11218298999659	0.0748956154379312	224.839365202676	cf_fatty_acid
fung_ggpps	23	21	0.9	LG	3.42221554306026	1.50615697940414	6.42063219442673	0.347454829678343	70.192752491261	terpene
fung_ggpps2	31	27	0.9	LG	3.4356060876973	1.43971187121819	6.32910897153075	0.189564782324449	87.2775538654299	terpene
hglD	2902	657	0.7	LG	2.82813168465996	0.997644608498672	6.46354488022115	0.490921860873718	2334.83220418934	otherks
hglE	3857	804	0.7	LG	4.56795881103398	3.03340280863546	11.3354560054401	0.326332619643066	2549.91924369208	otherks
mitE	22	20	0.9	LG	2.73936574667915	0.609447852623899	3.74959231123688	0.426299428119484	34.0979919089047	other
mmyO	38	33	0.9	LG	3.06340922402116	1.03588650251878	4.7024933127669	0.194471401592104	71.7909465372709	furan
novI	397	331	0.9	LG	2.63128024802139	0.585297970460574	4.27779011987367	0.110360138627291	938.516656445946	aminocoumarin
novJ	415	344	0.9	LG	2.32739283382043	0.518298600797115	4.33045865558354	0.044207057750458	631.464045185337	aminocoumarin
phytoene_synt	28	22	0.9	WAG	3.35542383952343	1.47891707194724	6.77315194866211	0.117781274079172	51.4545064173003	terpene
salQ	44	28	0.9	LG	2.86777245363299	1.25020745448396	4.79403805097778	0.144478634307247	65.3776623898763	amglyccycl
spcDK_like_cou	117	94	0.9	LG	2.73960577860458	1.50279110031852	6.15310147488905	0.129386039895148	212.03573130913	aminocoumarin
spcDK_like_glyc	118	94	0.9	LG	2.8469113488402	1.59655854646743	6.43419053854193	0.213215836052495	214.149730823088	amglyccycl
t2clf	2278	517	0.7	LG	2.74456616346523	1.093003563102	6.41387488961194	0.437341776866927	1122.77000194099	t2pks
t2fas	2876	802	0.7	LG	2.81831384473561	1.02441239892676	6.60601804993298	0.438979462526757	1910.97007544538	cf_fatty_acid
t2ks	2851	786	0.7	LG	2.55099324126133	0.892340900835276	5.92041204072951	0.400977986420831	1765.1692284244	t2pks
t2ks2	2875	785	0.7	LG	2.71259837200975	1.01285710140811	6.36251008355924	0.420803542321068	1729.0795709968	otherks
tabtoxin	51	46	0.9	LG	2.11800420501427	0.819831135731254	3.66176397693577	0.224746823785863	63.3431861517814	blactam
